# RNAi gene knockdown in the poultry red mite, *Dermanyssus gallinae* (De Geer 1778), a tool for functional genomics

**DOI:** 10.1101/2020.09.28.316380

**Authors:** Wan Chen, Kathryn Bartley, Francesca Nunn, Alan S. Bowman, Jeremy M. Sternberg, Stewart T. G. Burgess, Alasdair J. Nisbet, Daniel R. G. Price

**Affiliations:** Moredun Research Institute, Pentlands Science Park, Edinburgh EH26 0PZ, United Kingdom; Institute of Biological and Environmental Sciences, School of Biological Sciences, University of Aberdeen, Aberdeen AB24 3FX, United Kingdom

**Keywords:** RNA interference, poultry red mite, functional genomics, gene silencing, gene knockdown

## Abstract

**Background:** The avian haematophagous ectoparasite, *Dermanyssus gallinae* or the poultry red mite, causes significant economic losses to the egg laying industry worldwide and also represents a significant welfare threat. Current acaricide-based controls are unsustainable due to the mite’s ability to rapidly develop resistance, thus developing a novel sustainable means of control for *D. gallinae* is a priority. RNA interference (RNAi) mediated gene silencing is a valuable tool for studying gene function in non-model organisms, but is also emerging as a novel tool for parasite control.

**Methods:** Here we use an *in silico* approach to identify core RNAi pathway genes in the recently sequenced *D. gallinae* genome. In addition we utilise an *in vitro* feeding device to deliver dsRNA to *D. gallinae* targeting the *D. gallinae vATPase subunit A* (*Dg vATPase A*) gene and monitor gene knockdown using quantitive PCR (qPCR).

**Results:** We identified core components of the small interfering RNA (siRNA) and micro RNA (miRNA) pathways in *D. gallinae*, which indicate these gene silencing pathways are likely functional. Strikingly, the Piwi-interacting RNA (piRNA) pathway was absent in *D. gallinae*. In addition, we demonstrate that feeding *Dg vATPase A* dsRNA to adult female *D. gallinae* results in silencing of the targeted gene compared to control mites fed non-specific *lacZ* dsRNA. In *D. gallinae*, dsRNA mediated gene knockdown is rapid, detectable 24 hours after oral delivery of dsRNA and persisted for at least 120 hours.

**Conclusions:** This study has shown the presence of core RNAi machinery components in the *D. gallinae* genome. In addition, we have developed a robust RNAi methodology for targeting genes in *D. gallinae*, which will be of value for studying genes of unknown function and validating potential control targets in *D. gallinae*.
