## Additional file 1: Table S1 for "RNAi gene knockdown in the poultry red mite, *Dermanyssus gallinae* (De Geer 1778), a tool for functional genomics"

### Sheet: Sheet1
Species	Protein name	Accession number	Description in NCBI
Acyrthosiphon pisum	Ago1	XP_003240620.1	protein argonaute-2
Aedes aegypti	Ago2	ACR56327.1	argonaute 2
Apis mellifera	Ago1	XP_006571833.1	protein argonaute-2 isoform X1
Blattella germanica	Ago1	CCV01212.1	Argonaute-1
	Ago2	CCV01213.1	Argonaute-2, partial
	Ago3	PSN58181.1	Piwi-like protein Ago3
	Piwi	PSN40032.1	Piwi-like protein Siwi
Bombyx mori	Ago1	NP_001095931.1	argonaute 1
	Ago2	NP_001036995.2	argonaute 2
Drosophila melanogaster	Piwi	AAD08705.1	PIWI
	Aub	CAA64320.1	AUBERGINE
	Ago1	NP_001246314.1	Argonaute-1, isoform D
	Ago2	AGB94575.1	argonaute 2, isoform E
	Ago3	AFW19999.1	argonaute 3, partial
Myzus persicae	Ago2	XP_022175637.1	protein argonaute-2-like
Pediculus humanus	Ago2	XP_002422648.1	protein argonaute-2, putative
Tetranychus urticae	TurAgo1	XP_015790046	argonaute-2 isoform X2
	TurAgo2	XP_015785548	argonaute-2
	TurAgo3	XP_015785626	argonaute-4
	TurAgo4	XP_015795466	argonaute-4-like
	TurAgo5	XP_015795442	argonaute-4-like
	TurAgo6	XP_015781950	protein argonaute-4
	TurPiwi1	XP_015783287	piwi-like protein Ago3
	TurPiwi2	XP_015792164	piwi-like protein 1
	TurPiwi3	XP_015792238	piwi-like protein 1
	TurPiwi4	XP_015783387	piwi-like protein 1
	TurPiwi5	XP_015783303	piwi-like protein 1
	TurPiwi6	XP_015783386	piwi-like protein 1
	TurPiwi7	T1KQ99	Piwi domain-containing protein
Tribolium castaneum	Ago1	KYB26000.1	argonaute 1
	Ago2	NP_001107828.1	Argonaute-2b
