## Additional file 3: Table S2 for "RNAi gene knockdown in the poultry red mite, *Dermanyssus gallinae* (De Geer 1778), a tool for functional genomics"

### Sheet: Sheet1
D. gallinae CDS primers
Gene name	Gene accession	Primer	Primer Sequence (5'-3')	Amplicon, bp
Dg vATPase A	DEGAL4806g00010	Fwd	ATGTCGCTTCCGAAAATCTCG	1815
		Rev	TTGTTGCATGTTCTCAAAGAGCTC
D. gallinae QPCR primers
Gene name	Gene accession	Primer	Primer Sequence (5'-3')	Amplicon, bp
Dg GAPDH	DEGAL4146g00090	Fwd	TTGATGTGGTCGCTGTCAAC	139
		Rev	ATCTTCTTGCCGTTCACCAC
Dg vATPase A	DEGAL4806g00010	Fwd	TCACACAGTTGCGCAACAAG	74
		Rev	GACGAGTTGCACAATTTCCG
D. gallinae RNAi primers
Gene name	Gene accession	Primer	Primer Sequence (5'-3')#	Amplicon, bp
Dg vATPase A (Region 1)	DEGAL4806g00010	Fwd (NcoI)	AATCCATGGGGAGTGAACGTGCCGG	513
		Rev (NheI)	AATGCTAGCCTCAGACATTTCGTTTCCTCG
Dg vATPase A (Region 2)	DEGAL4806g00010	Fwd (NcoI)	AATCCATGGGTACTGCGTGATTTCCCGG	403
		Rev (NheI)	AATGCTAGCCTCCAGGTGGTGACACG
Additional file 3: Table S2. Primer Sequences #Restriction enzyme sites for forward (Fwd) and reverse (Rev) primers are underlined
